# CArP - CApture-based sequencing for Pathogen surveillance in complex matrices

**DOI:** 10.1101/2025.04.20.648581

**Authors:** Paul B. Stege, Frank Harders, Alex Bossers, Michael S. M. Brouwer

## Abstract

This study highlights the development and application of a novel capture-based long-read sequencing approach, CArP, designed to benefit pathogen surveillance. This combines targeted gene enrichment with the contextual insights of long-read sequencing, providing a highly efficient and flexible approach for pathogen detection. In this initial version, antimicrobial resistance (AMR) genes are utilized as marker genes that improve sequencing sensitivity. This allowed the detection of bacteria in broiler caecal content samples that carried resistance genes for critical antibiotics, including macrolides and quinolones. These specific AMR genes would have remained undetected when traditional metagenomic shotgun sequencing would have been applied, as it failed to detect these genes and therefore putative pathogens. This demonstrates the potential to detect and characterize pathogens more effectively compared to traditional sequencing strategies. The modular design of CArP furthermore demonstrates expansion with additional marker genes, such as viral or fungal markers, that can enable broader pathogen coverage. Taken together, this approach allows to advance pathogen detection and can contribute to global efforts in pandemic preparedness and the subsequent response.
