## Supplementary material for "CArP - CApture-based sequencing for Pathogen surveillance in complex matrices": table_s1-Resfinder_WHO_classification

### Sheet: Sheet1
Table S1: ResFinder database conversion to WHO priority levels
Resfinder classes	WHO level*	classification
Oxazolidinone, Amphenicol, Lincosamide, Streptogramin A, Pleuromutilin	mix	priority
Amphenicol, Quinolone, Folate pathway antagonist	mix	priority
Amphenicol, Oxazolidinone, Tetracycline	mix	priority
Macrolide, Tetracycline	mix	priority
Macrolide, Lincosamide	mix	priority
Macrolide, Lincosamide, Streptogramin B	mix	priority
Macrolide, Lincosamide, Streptogramin A, Streptogramin B, Tetracycline	mix	priority
Macrolide, Streptogramin B	mix	priority
Aminoglycoside	p1	priority
Oxazolidinone, Amphenicol	mix	priority
Fosfomycin	p2	priority
Rifamycin	p2	priority
Aminoglycoside, Quinolone	p3	priority
Beta-lactam	p3	priority
Glycopeptide	p3	priority
Macrolide	p3	priority
Polymyxin	p3	priority
Quinolone	p3	priority
Ionophores	none	lower-priority
Lincosamide, Streptogramin A, Pleuromutilin	c1	lower-priority
Tetracycline	c1	lower-priority
Nitroimidazole	c1	lower-priority
Folate pathway antagonist	c2	lower-priority
Lincosamide	c2	lower-priority
Lincosamide, Streptogramin A	c2	lower-priority
Amphenicol	c2	lower-priority
Pleuromutilin	c2	lower-priority
Streptogramin A	c2	lower-priority
Streptogramin A, Streptogramin B	c2	lower-priority
Streptogramin B	c2	lower-priority
Steroid antibacterial	c2	lower-priority
Pseudomonic acid	c2	lower-priority
