## Supplementary material for "CArP - CApture-based sequencing for Pathogen surveillance in complex matrices": table_s3-Quinolone_contig_blast

### Sheet: Sheet1
Table S3: Contig flanking region BLAST analysis
Contig1
Length: 1584	Flanking region - left (274 bp)
Reads: 267	Description	Scientific Name	Max Score	Total Score	Query Cover	E value	Per. Ident	Acc. Len	Accession
AMR gene: qnrS1	Escherichia coli strain F80P3 plasmid pF80P3, complete sequence	Escherichia coli	505	505	1	1e-138	1	191502	PP854073.1
	Klebsiella oxytoca strain 2020CK-00200 plasmid unnamed5, complete sequence	Klebsiella oxytoca	505	505	1	1e-138	1	57856	CP115684.1
	Klebsiella pneumoniae strain CRKP_36 plasmid unnamed4, complete sequence	Klebsiella pneumoniae	505	505	1	1e-138	1	84876	CP107349.1
	Shigella flexneri strain 5908.2 plasmid p5908-2	Shigella flexneri	505	635	1	1e-138	1	137368	CP045523.1
	Klebsiella pneumoniae strain KP8132 plasmid pKP81322, complete sequence	Klebsiella pneumoniae	505	505	1	1e-138	1	84878	CP104314.1
	Enterobacter cloacae complex sp. ECL411 plasmid unnamed3, complete sequence	Enterobacter cloacae complex sp. ECL411	505	1010	1	1e-138	1	114676	CP091489.1
	Edwardsiella tarda strain GT111 plasmid unnamed1, complete sequence	Edwardsiella tarda	505	505	1	1e-138	1	106859	CP100787.1
	Klebsiella pneumoniae strain KPN0422 plasmid pKPN0422-2, complete sequence	Klebsiella pneumoniae	505	505	1	1e-138	1	141275	CP157740.1
	Escherichia coli strain ESBL3231 plasmid pESBL3231-IncF, complete sequence	Escherichia coli	505	505	1	1e-138	1	141462	MW390538.1
	Escherichia coli strain LA084 plasmid pLAO43, complete sequence	Escherichia coli	505	505	1	1e-138	1	167161	OP242236.1
	Flanking region - right (654 bp)
	Description	Scientific Name	Max Score	Total Score	Query Cover	E value	Per. Ident	Acc. Len	Accession
	Escherichia coli VE-T9 plasmid pVE-T9_1 DNA, complete sequence	Escherichia coli	1114	1114	0.92	0	1	102149	AP027964.1
	Salmonella enterica strain 805 plasmid p805-MDR, complete sequence	Salmonella enterica	1112	1112	0.92	0	1	252013	CP060841.1
	Klebsiella pneumoniae subsp. pneumoniae strain KP82 plasmid p82_1, complete sequence	Klebsiella pneumoniae subsp. pneumoniae	1112	1112	0.92	0	1	255261	CP101547.1
	Escherichia coli strain OW1E2 plasmid pOW1E2b, complete sequence	Escherichia coli	1112	1112	0.92	0	1	74070	CP067247.1
	Salmonella sp. S13 strain DS13 plasmid pS13D, complete sequence	Salmonella sp. S13	1112	1112	0.92	0	1	167286	MT657397.1
	Shigella sonnei strain 0401930105 plasmid p0401930105	Shigella sonnei	1112	1112	0.92	0	1	83337	CP049172.1
	Escherichia coli strain 129130 plasmid pMRSN129130_p3, complete sequence	Escherichia coli	1112	1112	0.92	0	1	79938	CP158336.1
	Klebsiella oxytoca strain 45 plasmid unnamed2, complete sequence	Klebsiella oxytoca	1112	1112	0.92	0	1	228213	CP138769.1
	Klebsiella pneumoniae strain JX-CR-hvKP-7 plasmid pJX7-2, complete sequence	Klebsiella pneumoniae	1112	1112	0.92	0	1	133575	CP064225.1
	Salmonella enterica strain sg1722-2 plasmid unnamed1, complete sequence	Salmonella enterica	1112	1112	0.92	0	1	84884	CP081190.2
Contig2
Length: 900	Flanking region - left (76 bp)
Reads: 13	Description	Scientific Name	Max Score	Total Score	Query Cover	E value	Per. Ident	Acc. Len	Accession
AMR gene: qnrB41	Helicobacter pylori strain Hpfe077 chromosome, complete genome	Helicobacter pylori	91.6	91.6	0.94	1e-15	0.9014	1624315	CP094103.1
	Yersinia enterocolitica strain Gp200 chromosome	Yersinia enterocolitica	91.6	91.6	0.94	1e-15	0.9041	4530554	CP107088.1
	Helicobacter pylori strain Hpfe073 chromosome, complete genome	Helicobacter pylori	86.1	86.1	0.94	6e-14	0.8873	1607927	CP094108.1
	Ralstonia solanacearum genome assembly 9 genomes, chromosome : II	Ralstonia solanacearum	60.2	882	0.42	4e-06	1	5839544	LN899820.1
	Enterobacteriaceae bacterium ARSSAG-00002120 DNA, putative prophage region, clone: 00002120_pp3	Enterobacteriaceae bacterium	60.2	60.2	0.42	4e-06	1	22839	LC663126.1
	Bacillales bacterium ARSSAG-00000675 DNA, putative prophage region, clone: 00000675_pp3	Bacillales bacterium	60.2	60.2	0.42	4e-06	1	4793	LC663156.1
	Ralstonia solanacearum genome assembly 9 genomes, chromosome : V	Ralstonia solanacearum	60.2	720	0.42	4e-06	1	5684645	LN899823.1
	Ralstonia solanacearum genome assembly 9 genomes, chromosome : VI	Ralstonia solanacearum	60.2	1435	0.42	4e-06	1	5788639	LN899824.1
	Ralstonia solanacearum genome assembly 9 genomes, chromosome : VII	Ralstonia solanacearum	60.2	837	0.42	4e-06	1	5711184	LN899825.1
	Ralstonia solanacearum genome assembly 9 genomes, chromosome : I	Ralstonia solanacearum	60.2	353	0.42	4e-06	1	5416545	LN899819.1
	Flanking region - right (275 bp)
	Description	Scientific Name	Max Score	Total Score	Query Cover	E value	Per. Ident	Acc. Len	Accession
	Escherichia coli strain RHB41-C01 plasmid pRHB41-C01_3, complete sequence	Escherichia coli	501	501	1	2e-137	0.9964	3071	CP057009.1
	Salmonella enterica subsp. enterica serovar 4,[5],12:i:- strain FSIS11809860 plasmid pFSIS11809860-5, complete sequence	Salmonella enterica subsp. enterica serovar 4,[5],12:i:-	501	501	1	2e-137	0.9964	2699	CP123697.1
	Uncultured bacterium clone CI_0401_3a_Contig_5 genomic sequence	uncultured bacterium	501	501	1	2e-137	0.9964	2150	KU548326.1
	Escherichia coli strain FDAARGOS_1249 plasmid unnamed9	Escherichia coli	501	501	1	2e-137	0.9964	11379	CP069468.1
	Escherichia coli PSS-04 plasmid pPSS-04_6 DNA, complete sequence	Escherichia coli	501	501	1	2e-137	0.9964	2699	AP027672.1
	Escherichia coli strain 3045 plasmid pMB8093_5, complete sequence	Escherichia coli	501	501	1	2e-137	0.9964	2699	CP103575.1
	Salmonella enterica subsp. enterica serovar 1,4,[5],12:i:- strain PNCS014873 plasmid p14-7355.2, complete sequence	Salmonella enterica subsp. enterica serovar 1,4,[5],12:i:-	501	501	1	2e-137	0.9964	2699	CP039609.1
	uncultured bacterium clone AA-103 plasmid pPICR, complete sequence	uncultured bacterium	501	501	1	2e-137	0.9964	2826	MF554640.1
	Escherichia coli plasmid pEC14-9, complete sequence	Escherichia coli	501	501	1	2e-137	0.9964	3071	GQ374157.1
	Escherichia coli strain 20-AB01339 plasmid pQNR20-AB01339	Escherichia coli	501	501	1	2e-137	0.9964	2790	CP081565.1
Contig3
Length: 927	Flanking region - left (166 bp)
Reads: 22	Description	Scientific Name	Max Score	Total Score	Query Cover	E value	Per. Ident	Acc. Len	Accession
AMR gene: qnrB41	Escherichia coli PSJ-07 plasmid pPSJ-07_1 DNA, complete sequence	Escherichia coli	263	263	0.86	5e-66	1	93143	AP027620.1
	Citrobacter freundii strain SL157 PspF (pspF) gene, partial cds; and QnrB81 (qnrB81) gene, complete cds	Citrobacter freundii	263	263	0.86	5e-66	1	1016	KX372671.1
	Escherichia coli strain 20-MO00019 plasmid pQNR20-MO00019, complete sequence	Escherichia coli	263	263	0.86	5e-66	1	3100	CP081522.1
	Escherichia coli strain 14-AB00641 plasmid pQNR14-AB00641, complete sequence	Escherichia coli	263	263	0.86	5e-66	1	2728	CP081671.1
	Klebsiella pneumoniae strain MRSN22265 plasmid unnamed1, complete sequence	Klebsiella pneumoniae	263	263	0.86	5e-66	1	91820	CP115838.1
	Klebsiella pneumoniae isolate BB1541 genome assembly, plasmid: BB1541_1	Klebsiella pneumoniae	263	263	0.86	5e-66	1	205645	OV754011.1
	Enterobacter cloacae complex sp. 35734 plasmid p35734-109.753kb, complete sequence	Enterobacter roggenkampii	263	263	0.86	5e-66	1	109753	CP012163.1
	Escherichia coli strain FDAARGOS_1249 plasmid unnamed9	Escherichia coli	263	263	0.86	5e-66	1	11379	CP069468.1
	Klebsiella pneumoniae strain FDAARGOS_1330 plasmid unnamed9, complete sequence	Klebsiella pneumoniae	263	263	0.86	5e-66	1	2579	CP070181.1
	Leclercia adecarboxylata strain LN01 plasmid p.B, complete sequence	Leclercia adecarboxylata	263	263	0.86	5e-66	1	118036	CP168390.1
	Flanking region - right (120 bp)
	Description	Scientific Name	Max Score	Total Score	Query Cover	E value	Per. Ident	Acc. Len	Accession
	Escherichia coli strain MB46 plasmid pYLMB46a, complete sequence	Escherichia coli	100	100	0.45	3e-17	1	214096	CP073959.1
	Klebsiella michiganensis strain 2022CK-00479 plasmid unnamed1, complete sequence	Klebsiella michiganensis	100	100	0.45	3e-17	1	49518	CP166223.1
	Escherichia coli strain PI12 chromosome, complete genome	Escherichia coli	100	100	0.45	3e-17	1	4689191	CP074005.1
	Escherichia coli PSJ-07 plasmid pPSJ-07_1 DNA, complete sequence	Escherichia coli	100	100	0.45	3e-17	1	93143	AP027620.1
	Klebsiella pneumoniae strain MRSN22265 plasmid unnamed1, complete sequence	Klebsiella pneumoniae	100	100	0.45	3e-17	1	91820	CP115838.1
	Klebsiella pneumoniae isolate BB1541 genome assembly, plasmid: BB1541_1	Klebsiella pneumoniae	100	100	0.45	3e-17	1	205645	OV754011.1
	Enterobacter cloacae complex sp. 35734 plasmid p35734-109.753kb, complete sequence	Enterobacter roggenkampii	100	100	0.45	3e-17	1	109753	CP012163.1
	Escherichia coli strain FDAARGOS_1249 plasmid unnamed9	Escherichia coli	100	100	0.45	3e-17	1	11379	CP069468.1
	Leclercia adecarboxylata strain LN01 plasmid p.B, complete sequence	Leclercia adecarboxylata	100	100	0.45	3e-17	1	118036	CP168390.1
	Klebsiella pneumoniae strain VA04 plasmid pVA04-196, complete sequence	Klebsiella pneumoniae	100	100	0.45	3e-17	1	195694	CP093502.1
